# Genome-wide DNA methylation predicts environmentally-driven life history variation in a marine fish

**DOI:** 10.1101/2021.01.28.428603

**Authors:** Hugo Cayuela, Clément Rougeux, Martin Laporte, Claire Mérot, Eric Normandeau, Maëva Leitwein, Yann Dorant, Kim Præbel, Ellen Kenchington, Marie Clément, Pascal Sirois, Louis Bernatchez

## Abstract

The molecular mechanisms underlying intraspecific variation in life history strategies are still poorly understood, despite the importance of this question for understanding of organism’s responses to environmental variability. Theoretical work proposed that epigenetic mechanisms such as DNA methylation might regulate intraspecific variation in life history strategies, however this assumption has rarely been verified empirically in wild populations. We examined associations between genome-wide methylation changes and environmentally-driven life history variation in two lineages of a marine fish that diverged approximatively 2.5 Mya, the capelin (*Mallotus villosus*), from North America and Europe. In both lineages, capelin harbour two contrasted life history strategies: some are strictly semelparous, experience fast actuarial senescence, but benefit from high hatching success by spawning on demersal sites where water temperature is low and relatively stable. In contrast, others are facultative iteroparous, have slower actuarial senescence, and suffer from lower hatching success by breeding in the intertidal zone where temperature is warmer, thermohaline parameters are less stable, and egg desiccation risk is high. Performing whole genome and epigenome sequencing, we showed that these contrasted life history strategies are more likely governed by epigenetic changes than by differences in DNA sequence. While genetic differentiation between the capelin harbouring different life history strategies was negligible, we detected parallel genome-wide methylation changes across lineages. We identified 1,067 differentially methylated regions (DMRs) comprising 15,818 CpGs, with 22% of them located within 5-kb around genes comprising promotor regions. We found that all DMRs were hypermethylated in demersal-spawning individuals. This striking result suggests that lower water temperature at demersal sites leads to an overall hypermethylation of the genome determined during the epigenetic reprogramming occurring over embryonic development. Our study emphasizes that parallel epigenetics changes in lineages with divergent genetic background could have a functional role in the regulation of intraspecific life history variation.
