## Supplementary_material for "Genome-wide DNA methylation predicts environmentally-driven life history variation in a marine fish": Supplementary_material_S3.txt

Transcript_ID	GO
XM_012834729.1	GO:0005768; GO:0015031; GO:1990126
XM_012822044.1	GO:0016021; GO:0005886; GO:0098793; GO:0005246; GO:0050839; GO:0046872; GO:0097109; GO:0004888; GO:0030534; GO:0007268; GO:0097116; GO:0097118; GO:0007158; GO:0007269; GO:0097119; GO:0097104; GO:0007165; GO:0035176; GO:0007416; GO:0042297; GO:0071625
XM_012831021.1	GO:0005576; GO:0016021; GO:0005654; GO:0005886; GO:0046872; GO:0004222; GO:0008237; GO:0017124; GO:0007155; GO:0030198; GO:0007520; GO:0045766
XM_012831021.1	GO:0005576; GO:0016021; GO:0005654; GO:0005886; GO:0046872; GO:0004222; GO:0008237; GO:0017124; GO:0007155; GO:0030198; GO:0007520; GO:0045766
XM_012829347.1	GO:0070062; GO:0005887; GO:0005886; GO:0002116; GO:0017154; GO:0038023; GO:0060666; GO:0007275; GO:0007162; GO:1990138; GO:0050772; GO:0030334; GO:0008360; GO:0043087; GO:0014910; GO:1902287
XM_012820718.1	GO:0070062; GO:0005887; GO:0005886; GO:0002116; GO:0017154; GO:0038023; GO:0060666; GO:0007275; GO:0007162; GO:1990138; GO:0050772; GO:0030334; GO:0008360; GO:0043087; GO:0014910; GO:1902287
XM_012840397.1	GO:0000139; GO:0016021; GO:0015018; GO:0046872; GO:0050650; GO:0006486
XM_012830226.1	GO:0005737; GO:0003677; GO:0003723; GO:0030154; GO:0007275; GO:0007283
XM_012818522.1	GO:0000139; GO:0002178; GO:0018230; GO:0006612
XM_012824027.1	GO:0005634; GO:0048471; GO:0003677; GO:0001228; GO:0003700; GO:0000981; GO:0000978; GO:0043565; GO:0003712; GO:0003714; GO:0008134; GO:0001654; GO:0045638; GO:0000122; GO:0031016; GO:0110024; GO:0045931; GO:0045944; GO:0070848; GO:0009612; GO:0006366; GO:0008542
XM_012823977.1	GO:0005634; GO:0048471; GO:0003677; GO:0001228; GO:0003700; GO:0000981; GO:0000978; GO:0043565; GO:0003712; GO:0003714; GO:0008134; GO:0001654; GO:0045638; GO:0000122; GO:0031016; GO:0110024; GO:0045931; GO:0045944; GO:0070848; GO:0009612; GO:0006366; GO:0008542
XM_012823984.1	GO:0005634; GO:0048471; GO:0003677; GO:0001228; GO:0003700; GO:0000981; GO:0000978; GO:0043565; GO:0003712; GO:0003714; GO:0008134; GO:0001654; GO:0045638; GO:0000122; GO:0031016; GO:0110024; GO:0045931; GO:0045944; GO:0070848; GO:0009612; GO:0006366; GO:0008542
XM_012823991.1	GO:0005634; GO:0048471; GO:0003677; GO:0001228; GO:0003700; GO:0000981; GO:0000978; GO:0043565; GO:0003712; GO:0003714; GO:0008134; GO:0001654; GO:0045638; GO:0000122; GO:0031016; GO:0110024; GO:0045931; GO:0045944; GO:0070848; GO:0009612; GO:0006366; GO:0008542
XM_012823997.1	GO:0005634; GO:0048471; GO:0003677; GO:0001228; GO:0003700; GO:0000981; GO:0000978; GO:0043565; GO:0003712; GO:0003714; GO:0008134; GO:0001654; GO:0045638; GO:0000122; GO:0031016; GO:0110024; GO:0045931; GO:0045944; GO:0070848; GO:0009612; GO:0006366; GO:0008542
XM_012824005.1	GO:0005634; GO:0048471; GO:0003677; GO:0001228; GO:0003700; GO:0000981; GO:0000978; GO:0043565; GO:0003712; GO:0003714; GO:0008134; GO:0001654; GO:0045638; GO:0000122; GO:0031016; GO:0110024; GO:0045931; GO:0045944; GO:0070848; GO:0009612; GO:0006366; GO:0008542
XM_012824013.1	GO:0005634; GO:0048471; GO:0003677; GO:0001228; GO:0003700; GO:0000981; GO:0000978; GO:0043565; GO:0003712; GO:0003714; GO:0008134; GO:0001654; GO:0045638; GO:0000122; GO:0031016; GO:0110024; GO:0045931; GO:0045944; GO:0070848; GO:0009612; GO:0006366; GO:0008542
XM_012824020.1	GO:0005634; GO:0048471; GO:0003677; GO:0001228; GO:0003700; GO:0000981; GO:0000978; GO:0043565; GO:0003712; GO:0003714; GO:0008134; GO:0001654; GO:0045638; GO:0000122; GO:0031016; GO:0110024; GO:0045931; GO:0045944; GO:0070848; GO:0009612; GO:0006366; GO:0008542
XM_012819286.1	GO:0005634; GO:0048471; GO:0003677; GO:0001228; GO:0003700; GO:0000981; GO:0000978; GO:0043565; GO:0003712; GO:0003714; GO:0008134; GO:0001654; GO:0045638; GO:0000122; GO:0031016; GO:0110024; GO:0045931; GO:0045944; GO:0070848; GO:0009612; GO:0006366; GO:0008542
XM_012840287.1	GO:0005829; GO:0005886; GO:0001784; GO:0004713; GO:0030971; GO:0005102; GO:0007417; GO:0035556
XM_012829506.1	GO:0016021; GO:0005886; GO:0001605; GO:0001635; GO:0004948; GO:0001525; GO:0007166
XM_012841907.1	GO:0005737; GO:0005829; GO:0005634; GO:0004001; GO:0005524; GO:0046872; GO:0046085; GO:0044209; GO:0032922; GO:0010613; GO:0042102; GO:0006166; GO:0044342
XM_012841908.1	GO:0005737; GO:0005829; GO:0005634; GO:0004001; GO:0005524; GO:0046872; GO:0046085; GO:0044209; GO:0032922; GO:0010613; GO:0042102; GO:0006166; GO:0044342
XM_012841909.1	GO:0005737; GO:0005829; GO:0005634; GO:0004001; GO:0005524; GO:0046872; GO:0046085; GO:0044209; GO:0032922; GO:0010613; GO:0042102; GO:0006166; GO:0044342
XM_012831746.1	GO:0005737; GO:0005829; GO:0098978; GO:0005739; GO:0005634; GO:0098794; GO:0098793; GO:0033017; GO:0030018; GO:0050998; GO:0030165; GO:0002020; GO:1901215; GO:2000170; GO:0098974; GO:0003062; GO:1901841; GO:0060307
XM_012822828.1	None
XM_012829347.1	GO:0070062; GO:0005887; GO:0005886; GO:0002116; GO:0017154; GO:0038023; GO:0060666; GO:0007275; GO:0007162; GO:1990138; GO:0050772; GO:0030334; GO:0008360; GO:0043087; GO:0014910; GO:1902287
XM_012820718.1	GO:0070062; GO:0005887; GO:0005886; GO:0002116; GO:0017154; GO:0038023; GO:0060666; GO:0007275; GO:0007162; GO:1990138; GO:0050772; GO:0030334; GO:0008360; GO:0043087; GO:0014910; GO:1902287
XM_012829347.1	GO:0070062; GO:0005887; GO:0005886; GO:0002116; GO:0017154; GO:0038023; GO:0060666; GO:0007275; GO:0007162; GO:1990138; GO:0050772; GO:0030334; GO:0008360; GO:0043087; GO:0014910; GO:1902287
XM_012820718.1	GO:0070062; GO:0005887; GO:0005886; GO:0002116; GO:0017154; GO:0038023; GO:0060666; GO:0007275; GO:0007162; GO:1990138; GO:0050772; GO:0030334; GO:0008360; GO:0043087; GO:0014910; GO:1902287
XM_012817432.1	GO:0005783; GO:0005789; GO:0030176; GO:0005634; GO:0016491; GO:0102758; GO:0017099; GO:0030497; GO:0035338; GO:0042761
XM_012817433.1	GO:0005783; GO:0005789; GO:0030176; GO:0005634; GO:0016491; GO:0102758; GO:0017099; GO:0030497; GO:0035338; GO:0042761
XM_012819783.1	None
XM_012822828.1	None
XM_012840630.1	GO:0044291; GO:0030426; GO:0005887; GO:0005509; GO:0007155; GO:0007156
XM_012831859.1	GO:1990597; GO:0030424; GO:0044300; GO:0044301; GO:0005737; GO:0005829; GO:0030425; GO:0030139; GO:0043025; GO:0032809; GO:1990032; GO:0005886; GO:0071889; GO:0045296; GO:0005123; GO:0005096; GO:0042802; GO:0019900; GO:0031434; GO:0031435; GO:0043548; GO:0036312; GO:0032266; GO:0070273; GO:0042803; GO:0019901; GO:0051721; GO:0044877; GO:0017124; GO:0035591; GO:0043184; GO:0007257; GO:0000185; GO:…
XM_012829347.1	GO:0070062; GO:0005887; GO:0005886; GO:0002116; GO:0017154; GO:0038023; GO:0060666; GO:0007275; GO:0007162; GO:1990138; GO:0050772; GO:0030334; GO:0008360; GO:0043087; GO:0014910; GO:1902287
XM_012820718.1	GO:0070062; GO:0005887; GO:0005886; GO:0002116; GO:0017154; GO:0038023; GO:0060666; GO:0007275; GO:0007162; GO:1990138; GO:0050772; GO:0030334; GO:0008360; GO:0043087; GO:0014910; GO:1902287
XM_012833828.1	GO:0005903; GO:0005938; GO:0005911; GO:0000794; GO:0005856; GO:0005829; GO:0016020; GO:0005654; GO:0005886; GO:0044853; GO:0014069; GO:0051015; GO:0005516; GO:0030507; GO:0005200; GO:0005198; GO:0051017; GO:0051016; GO:0055085
XM_012831059.1	GO:0005737; GO:0005829; GO:0032045; GO:0016020; GO:0016607; GO:0005634; GO:0005096; GO:0005089; GO:0017124; GO:0006915; GO:0007596; GO:0016477; GO:0007010; GO:0038096; GO:0007229; GO:0006911; GO:0010634; GO:1900026; GO:0007165; GO:0007264; GO:0048010
XM_012832256.1	GO:0005615; GO:0017147; GO:0060070; GO:0030154; GO:0007275; GO:0090090; GO:0008285; GO:0043433; GO:0051898; GO:0030178; GO:2000057; GO:0035567; GO:0030510
XM_012829056.1	GO:0016021; GO:0005509; GO:0005112; GO:0060218; GO:0007219; GO:0030878
XM_012829347.1	GO:0070062; GO:0005887; GO:0005886; GO:0002116; GO:0017154; GO:0038023; GO:0060666; GO:0007275; GO:0007162; GO:1990138; GO:0050772; GO:0030334; GO:0008360; GO:0043087; GO:0014910; GO:1902287
XM_012820718.1	GO:0070062; GO:0005887; GO:0005886; GO:0002116; GO:0017154; GO:0038023; GO:0060666; GO:0007275; GO:0007162; GO:1990138; GO:0050772; GO:0030334; GO:0008360; GO:0043087; GO:0014910; GO:1902287
XM_012817212.1	GO:0044297; GO:0030425; GO:0005834; GO:0043209; GO:0005886; GO:0051430; GO:0001664; GO:0031821; GO:0031683; GO:0005525; GO:0032794; GO:0003924; GO:0046872 ;GO:0031852; GO:0007188; GO:0007568; GO:0007212; GO:0030900; GO:0007626; GO:0006936; GO:0051926; GO:0031175; GO:0042475; GO:0043547; GO:0006457; GO:0008016; GO:0034097; GO:0042542; GO:0043278; GO:0007223
XM_012840630.1	GO:0044291; GO:0030426; GO:0005887; GO:0005509; GO:0007155; GO:0007156
XM_012817432.1	GO:0005783; GO:0005789; GO:0030176; GO:0005634; GO:0016491; GO:0102758; GO:0017099; GO:0030497; GO:0035338; GO:0042761
XM_012817433.1	GO:0005783; GO:0005789; GO:0030176; GO:0005634; GO:0016491; GO:0102758; GO:0017099; GO:0030497; GO:0035338; GO:0042761
XM_012822678.1	GO:0010008; GO:0016021; GO:0005765; GO:0015232; GO:0048821
XM_012841907.1	GO:0005737; GO:0005829; GO:0005634; GO:0004001; GO:0005524; GO:0046872; GO:0046085; GO:0044209; GO:0032922; GO:0010613; GO:0042102; GO:0006166; GO:0044342
XM_012841908.1	GO:0005737; GO:0005829; GO:0005634; GO:0004001; GO:0005524; GO:0046872; GO:0046085; GO:0044209; GO:0032922; GO:0010613; GO:0042102; GO:0006166; GO:0044342
XM_012841909.1	GO:0005737; GO:0005829; GO:0005634; GO:0004001; GO:0005524; GO:0046872; GO:0046085; GO:0044209; GO:0032922; GO:0010613; GO:0042102; GO:0006166; GO:0044342
XM_012824442.1	GO:0005634; GO:0050681; GO:0001227; GO:0046872; GO:0046982; GO:0042803; GO:0000978; GO:0043010; GO:0021757; GO:0021549; GO:0021987; GO:0030900; GO:0098582; GO:0048286; GO:0060501; GO:0002053; GO:0009791; GO:0021758; GO:0033574; GO:0060013; GO:0007519; GO:0048745; GO:0042297
XM_012820187.1	GO:0005783; GO:0005768; GO:0005887; GO:0043235; GO:0005524; GO:0017134; GO:0005007; GO:0004714; GO:0008543; GO:0008284; GO:0043410; GO:1902036; GO:0007169
XM_012827620.1	GO:0030424; GO:0005737; GO:0005794; GO:0005874; GO:0005815; GO:0005886; GO:0007411; GO:0007155; GO:1902902; GO:0007399
XM_012817272.1	GO:0005737; GO:0005634; GO:0005667; GO:0003677; GO:0003700; GO:0046982; GO:0007411; GO:0007420; GO:0003208; GO:0098609; GO:0021536; GO:0071542; GO:0021979; GO:0072576; GO:0007275; GO:0045893; GO:0006355; GO:0001666; GO:0007165; GO:0048798; GO:0021591
XM_012817273.1	GO:0005737; GO:0005634; GO:0005667; GO:0003677; GO:0003700; GO:0046982; GO:0007411; GO:0007420; GO:0003208; GO:0098609; GO:0021536; GO:0071542; GO:0021979; GO:0072576; GO:0007275; GO:0045893; GO:0006355; GO:0001666; GO:0007165; GO:0048798; GO:0021591
XM_012819783.1	None
XM_012829347.1	GO:0070062; GO:0005887; GO:0005886; GO:0002116; GO:0017154; GO:0038023; GO:0060666; GO:0007275; GO:0007162; GO:1990138; GO:0050772; GO:0030334; GO:0008360; GO:0043087; GO:0014910; GO:1902287
XM_012820718.1	GO:0070062; GO:0005887; GO:0005886; GO:0002116; GO:0017154; GO:0038023; GO:0060666; GO:0007275; GO:0007162; GO:1990138; GO:0050772; GO:0030334; GO:0008360; GO:0043087; GO:0014910; GO:1902287
XM_012830791.1	GO:0005737; GO:0010494; GO:0005829; GO:0030425; GO:0005765; GO:0005764; GO:0043025; GO:0005654; GO:0031931; GO:0071889; GO:0030674; GO:0030295; GO:0019901; GO:0030291; GO:0044877; GO:0001030; GO:0001031; GO:0001032; GO:0001156; GO:0007050; GO:0071230; GO:0071233; GO:0031669; GO:0009267; GO:0030307; GO:0001938; GO:1900087; GO:0033138; GO:0010800; GO:0071902; GO:0032008; GO:0045945; GO:0001558; GO:…
XM_012827221.1	GO:0032144; GO:0005829; GO:0005759; GO:0005739; GO:0047298; GO:0051537; GO:0003867; GO:0034386; GO:0046872; GO:0042803; GO:0030170; GO:0032145; GO:0048148; GO:0009450; GO:0042135
XM_012827222.1	GO:0032144; GO:0005829; GO:0005759; GO:0005739; GO:0047298; GO:0051537; GO:0003867; GO:0034386; GO:0046872; GO:0042803; GO:0030170; GO:0032145; GO:0048148; GO:0009450; GO:0042135
XM_012831059.1	GO:0005737; GO:0005829; GO:0032045; GO:0016020; GO:0016607; GO:0005634; GO:0005096; GO:0005089; GO:0017124; GO:0006915; GO:0007596; GO:0016477; GO:0007010; GO:0038096; GO:0007229; GO:0006911; GO:0010634; GO:1900026; GO:0007165; GO:0007264; GO:0048010
XM_012829347.1	GO:0070062; GO:0005887; GO:0005886; GO:0002116; GO:0017154; GO:0038023; GO:0060666; GO:0007275; GO:0007162; GO:1990138; GO:0050772; GO:0030334; GO:0008360; GO:0043087; GO:0014910; GO:1902287
XM_012820718.1	GO:0070062; GO:0005887; GO:0005886; GO:0002116; GO:0017154; GO:0038023; GO:0060666; GO:0007275; GO:0007162; GO:1990138; GO:0050772; GO:0030334; GO:0008360; GO:0043087; GO:0014910; GO:1902287
XM_012817285.1	GO:0034707; GO:0005886; GO:0005247; GO:0032347; GO:0034765
XM_012828951.1	None
XM_012838698.1	GO:0030424; GO:0030054; GO:0030425; GO:0032839; GO:0098978; GO:0098686; GO:0005887; GO:0008328; GO:0032983; GO:0043204; GO:0005886; GO:0014069; GO:0045211; GO:0042734; GO:0045202; GO:0043195; GO:0005234; GO:0008066; GO:0042802; GO:0004970; GO:0015277; GO:0099507; GO:0030165; GO:0042803; GO:1904315; GO:0031624; GO:0031625; GO:0001662; GO:0006874; GO:0007268; GO:0060080; GO:0050804; GO:0043524; GO:…
XM_012815869.1	GO:0005604; GO:0000785; GO:0005783; GO:0005615; GO:0016020; GO:0005634; GO:0005509; GO:0005507; GO:0004720; GO:0005044; GO:0030199; GO:0043542; GO:0001935; GO:0001837; GO:0070828; GO:1902455; GO:0000122; GO:0045892; GO:0018057;GO:0032332; GO:0010718; GO:0001666; GO:0002040
XM_012828951.1	None
XM_012838698.1	GO:0030424; GO:0030054; GO:0030425; GO:0032839; GO:0098978; GO:0098686; GO:0005887; GO:0008328; GO:0032983; GO:0043204; GO:0005886; GO:0014069; GO:0045211; GO:0042734; GO:0045202; GO:0043195; GO:0005234; GO:0008066; GO:0042802; GO:0004970; GO:0015277; GO:0099507; GO:0030165; GO:0042803; GO:1904315; GO:0031624; GO:0031625; GO:0001662; GO:0006874; GO:0007268; GO:0060080; GO:0050804; GO:0043524; GO:…
XM_012819108.1	GO:0030127; GO:0005829; GO:0005789; GO:0012507; GO:0000139; GO:0000149; GO:0008270; GO:0019886; GO:0002474; GO:0048208; GO:0090110; GO:0006888; GO:0001701; GO:0006886
XM_012822599.1	GO:0005829; GO:0005739; GO:0005654; GO:0005634; GO:0003677; GO:0001228; GO:0003700; GO:0000981; GO:0001227; GO:0046983; GO:0000978; GO:0000977; GO:0007267; GO:0008584; GO:0000122; GO:0045944; GO:0040029; GO:0006357
XM_012824442.1	GO:0005634; GO:0050681; GO:0001227; GO:0046872; GO:0046982; GO:0042803; GO:0000978; GO:0043010; GO:0021757; GO:0021549; GO:0021987; GO:0030900; GO:0098582; GO:0048286; GO:0060501; GO:0002053; GO:0009791; GO:0021758; GO:0033574; GO:0060013; GO:0007519; GO:0048745; GO:0042297
XM_012815869.1	GO:0005604; GO:0000785; GO:0005783; GO:0005615; GO:0016020; GO:0005634; GO:0005509; GO:0005507; GO:0004720; GO:0005044; GO:0030199; GO:0043542; GO:0001935; GO:0001837; GO:0070828; GO:1902455; GO:0000122; GO:0045892; GO:0018057; GO:0032332; GO:0010718; GO:0001666; GO:0002040
XM_012824442.1	GO:0005634; GO:0050681; GO:0001227; GO:0046872; GO:0046982; GO:0042803; GO:0000978; GO:0043010; GO:0021757; GO:0021549; GO:0021987; GO:0030900; GO:0098582; GO:0048286; GO:0060501; GO:0002053; GO:0009791; GO:0021758; GO:0033574; GO:0060013; GO:0007519; GO:0048745; GO:0042297
XM_012817285.1	GO:0034707; GO:0005886; GO:0005247; GO:0032347; GO:0034765
