## Supplementary_material for "Genome-wide DNA methylation predicts environmentally-driven life history variation in a marine fish": Supplementary_material_S6.txt

Contig	start.x	end.x	length	state	areaStat	TranscriptName	Location
contig_3937	79560	79777	218	hypermethylated	0.127090167	XM_012815061.1	5-kb region
contig_4273	200623	200798	176	hypermethylated	0.168090079	XM_012821824.1	5-kb region
contig_3154	149689	149790	102	hypermethylated	0.358302245	XM_012840075.1	5-kb region
contig_3154	149689	149790	102	hypermethylated	0.358302245	XM_012841176.1	5-kb region
contig_3154	149689	149790	102	hypermethylated	0.358302245	XM_012835784.1	5-kb region
contig_843	48510	48623	114	hypermethylated	0.835992126	XM_012839694.1	5-kb region
contig_843	48510	48623	114	hypermethylated	0.835992126	XM_012814587.1	5-kb region
contig_2714	18663	18772	110	hypermethylated	1.332512563	XM_012824353.1	5-kb region
contig_2714	18663	18772	110	hypermethylated	1.332512563	XM_012824352.1	5-kb region
contig_1944	61051	61177	127	hypermethylated	1.367756287	XM_012840156.1	5-kb region
contig_55	735723	735831	109	hypermethylated	1.971311682	XM_012838783.1	5-kb region
contig_3012	13195	13501	307	hypermethylated	10.19518813	XM_012817207.1	5-kb region
contig_1368	74072	74482	411	hypermethylated	10.48404375	XM_012837231.1	5-kb region
contig_2924	932378	932490	113	hypermethylated	11.05131421	XM_012825594.1	5-kb region
contig_279	50489	50744	256	hypermethylated	11.6885201	XM_012832869.1	5-kb region
contig_350	114108	114293	186	hypermethylated	11.95185413	XM_012839369.1	5-kb region
contig_350	114108	114293	186	hypermethylated	11.95185413	XM_012839370.1	5-kb region
contig_830	29390	29679	290	hypermethylated	12.00441109	XM_012832465.1	5-kb region
contig_830	29390	29679	290	hypermethylated	12.00441109	XM_012821917.1	5-kb region
contig_913	233764	233882	119	hypermethylated	12.09277111	XM_012831577.1	5-kb region
contig_913	233764	233882	119	hypermethylated	12.09277111	XM_012821955.1	5-kb region
contig_158	331561	332185	625	hypermethylated	12.19306733	XM_012828148.1	5-kb region
contig_158	331561	332185	625	hypermethylated	12.19306733	XM_012828145.1	5-kb region
contig_942	14604	14741	138	hypermethylated	12.51329355	XM_012831717.1	within_gene
contig_6364	11575	11817	243	hypermethylated	12.55635197	XM_012818584.1	5-kb region
contig_2423	57325	57441	117	hypermethylated	13.26208463	XM_012828107.1	within_gene
contig_2423	57325	57441	117	hypermethylated	13.26208463	XM_012828108.1	within_gene
contig_2423	57325	57441	117	hypermethylated	13.26208463	XM_012828109.1	within_gene
contig_2423	57325	57441	117	hypermethylated	13.26208463	XM_012828110.1	within_gene
contig_989	779584	779698	115	hypermethylated	13.28316193	XM_012835898.1	5-kb region
contig_1062	5211	5375	165	hypermethylated	13.38010076	XM_012818781.1	5-kb region
contig_3504	106515	106745	231	hypermethylated	13.41998064	XM_012826324.1	5-kb region
contig_3504	106515	106745	231	hypermethylated	13.41998064	XM_012839782.1	5-kb region
contig_4317	292385	292489	105	hypermethylated	13.59880776	XM_012840947.1	5-kb region
contig_4317	292385	292489	105	hypermethylated	13.59880776	XM_012833126.1	5-kb region
contig_4317	292385	292489	105	hypermethylated	13.59880776	XM_012833127.1	5-kb region
contig_4317	292385	292489	105	hypermethylated	13.59880776	XM_012833128.1	5-kb region
contig_4317	292385	292489	105	hypermethylated	13.59880776	XM_012833129.1	5-kb region
contig_6	24450	24686	237	hypermethylated	13.72748661	XM_012820407.1	5-kb region
contig_425	427440	427556	117	hypermethylated	14.24822104	XM_012837232.1	5-kb region
contig_425	427440	427556	117	hypermethylated	14.24822104	XM_012823383.1	5-kb region
contig_384	71294	71447	154	hypermethylated	15.0732345	XM_012828709.1	5-kb region
contig_487	72183	72347	165	hypermethylated	15.28673461	XM_012817306.1	5-kb region
contig_487	72183	72347	165	hypermethylated	15.28673461	XM_012823574.1	5-kb region
contig_487	72183	72347	165	hypermethylated	15.28673461	XM_012822237.1	5-kb region
contig_487	72183	72347	165	hypermethylated	15.28673461	XM_012814251.1	5-kb region
contig_105	303596	303708	113	hypermethylated	15.64409769	XM_012841368.1	5-kb region
contig_4131	134189	134315	127	hypermethylated	15.75944496	XM_012821292.1	5-kb region
contig_1619	463181	463298	118	hypermethylated	15.76349414	XM_012828038.1	5-kb region
contig_2181	48454	54303	5850	hypermethylated	15.78450684	XM_012833855.1	5-kb region
contig_6576	23010	23132	123	hypermethylated	15.98787039	XM_012826358.1	5-kb region
contig_6576	23010	23132	123	hypermethylated	15.98787039	XM_012834159.1	5-kb region
contig_1046	303545	303679	135	hypermethylated	16.09930015	XM_012816984.1	5-kb region
contig_3005	12801	12927	127	hypermethylated	16.35691001	XM_012832007.1	5-kb region
contig_47	97052	97157	106	hypermethylated	16.80156452	XM_012821691.1	5-kb region
contig_445	195544	195814	271	hypermethylated	16.95666583	XM_012828323.1	5-kb region
contig_445	195544	195814	271	hypermethylated	16.95666583	XM_012828324.1	5-kb region
contig_3432	10427	10793	367	hypermethylated	17.04854623	XM_012839549.1	5-kb region
contig_1018	189491	189597	107	hypermethylated	17.13354565	XM_012822394.1	5-kb region
contig_4838	15798	15900	103	hypermethylated	17.14551214	XM_012826747.1	5-kb region
contig_1127	106411	106761	351	hypermethylated	17.20758779	XM_012821677.1	5-kb region
scaffold_992	301628	301782	155	hypermethylated	17.2467635	XM_012820484.1	5-kb region
contig_2009	346431	346707	277	hypermethylated	17.42448775	XM_012840068.1	5-kb region
contig_805	34480	34624	145	hypermethylated	17.45528173	XM_012831676.1	5-kb region
contig_805	34480	34624	145	hypermethylated	17.45528173	XM_012831682.1	5-kb region
contig_2975	130443	130593	151	hypermethylated	17.66685044	XM_012816247.1	5-kb region
contig_2975	130443	130593	151	hypermethylated	17.66685044	XM_012816248.1	5-kb region
contig_2975	130443	130593	151	hypermethylated	17.66685044	XM_012816083.1	5-kb region
contig_3962	168751	168880	130	hypermethylated	17.79475488	XM_012814334.1	5-kb region
contig_3180	55267	55378	112	hypermethylated	17.95553597	XM_012841626.1	5-kb region
contig_5829	5293	6285	993	hypermethylated	18.04757534	XM_012816495.1	5-kb region
contig_232	380403	380513	111	hypermethylated	18.12968555	XM_012815871.1	5-kb region
contig_3190	34614	34838	225	hypermethylated	18.38823052	XM_012822573.1	within_gene
contig_1514	41744	41847	104	hypermethylated	18.68277295	XM_012830008.1	5-kb region
contig_2920	31494	31599	106	hypermethylated	18.71906504	XM_012839325.1	5-kb region
contig_2920	31494	31599	106	hypermethylated	18.71906504	XM_012822127.1	5-kb region
contig_656	78848	78974	127	hypermethylated	18.76449422	XM_012814290.1	5-kb region
contig_656	78848	78974	127	hypermethylated	18.76449422	XM_012841845.1	5-kb region
contig_1072	8395	8607	213	hypermethylated	18.78284679	XM_012817535.1	5-kb region
contig_1072	8395	8607	213	hypermethylated	18.78284679	XM_012820711.1	5-kb region
contig_1072	8395	8607	213	hypermethylated	18.78284679	XM_012820731.1	5-kb region
contig_2288	85986	86243	258	hypermethylated	19.14072561	XM_012836242.1	5-kb region
contig_3952	62622	62753	132	hypermethylated	19.44905538	XM_012819152.1	5-kb region
contig_7660	46097	47460	1364	hypermethylated	19.68067278	XM_012837566.1	5-kb region
contig_7660	46097	47460	1364	hypermethylated	19.68067278	XM_012837561.1	5-kb region
contig_266	119052	119298	247	hypermethylated	2.768068171	XR_001162624.1	5-kb region
contig_266	119052	119298	247	hypermethylated	2.768068171	XM_012835004.1	5-kb region
contig_2192	50110	50290	181	hypermethylated	20.28878787	XM_012818527.1	5-kb region
contig_539	875390	875790	401	hypermethylated	20.35711203	XM_012818948.1	5-kb region
contig_539	875390	875790	401	hypermethylated	20.35711203	XM_012816155.1	5-kb region
contig_539	875390	875790	401	hypermethylated	20.35711203	XM_012818937.1	5-kb region
contig_5865	9514	9656	143	hypermethylated	21.08828494	XM_012823463.1	5-kb region
contig_5865	9514	9656	143	hypermethylated	21.08828494	XM_012823993.1	5-kb region
contig_5865	9514	9656	143	hypermethylated	21.08828494	XM_012817876.1	5-kb region
contig_5865	9514	9656	143	hypermethylated	21.08828494	XM_012822499.1	5-kb region
contig_5865	9514	9656	143	hypermethylated	21.08828494	XM_012827084.1	5-kb region
contig_5865	9514	9656	143	hypermethylated	21.08828494	XM_012836886.1	5-kb region
contig_5865	9514	9656	143	hypermethylated	21.08828494	XM_012814393.1	5-kb region
contig_5865	9514	9656	143	hypermethylated	21.08828494	XM_012814394.1	5-kb region
contig_5865	9514	9656	143	hypermethylated	21.08828494	XM_012814400.1	5-kb region
contig_5865	9514	9656	143	hypermethylated	21.08828494	XM_012823375.1	5-kb region
contig_5865	9514	9656	143	hypermethylated	21.08828494	XM_012823461.1	5-kb region
contig_5865	9514	9656	143	hypermethylated	21.08828494	XM_012814389.1	5-kb region
contig_5865	9514	9656	143	hypermethylated	21.08828494	XM_012825485.1	5-kb region
contig_1335	10985	11086	102	hypermethylated	21.13004042	XM_012823478.1	5-kb region
contig_4371	52015	52119	105	hypermethylated	21.89245966	XM_012838325.1	5-kb region
contig_6935	63763	63866	104	hypermethylated	21.93034067	XM_012836902.1	within_gene
contig_4210	443219	443374	156	hypermethylated	21.97992913	XM_012833078.1	5-kb region
contig_2836	9309	9474	166	hypermethylated	22.03019029	XM_012839507.1	5-kb region
contig_2836	9309	9474	166	hypermethylated	22.03019029	XM_012836150.1	5-kb region
contig_2068	25988	26129	142	hypermethylated	22.03232042	XM_012831558.1	5-kb region
contig_1054	99414	99553	140	hypermethylated	22.12200369	XM_012835787.1	5-kb region
contig_402	102338	102478	141	hypermethylated	22.18091183	XM_012841842.1	5-kb region
contig_402	102338	102478	141	hypermethylated	22.18091183	XM_012841827.1	5-kb region
contig_1473	9943	10045	103	hypermethylated	22.19215678	XM_012836311.1	5-kb region
contig_1336	111802	111971	170	hypermethylated	22.28935391	XM_012819127.1	5-kb region
contig_179	325002	325131	130	hypermethylated	22.35306608	XM_012814730.1	5-kb region
contig_542	544104	544477	374	hypermethylated	22.54664116	XM_012828326.1	5-kb region
contig_542	544104	544477	374	hypermethylated	22.54664116	XM_012828326.1	5-kb region
contig_784	43558	43658	101	hypermethylated	22.97510355	XM_012830429.1	5-kb region
contig_784	43558	43658	101	hypermethylated	22.97510355	XM_012830429.1	5-kb region
contig_4141	106409	106510	102	hypermethylated	23.16800997	XM_012825525.1	5-kb region
contig_799	183511	183721	211	hypermethylated	23.31014728	XM_012842275.1	5-kb region
contig_4046	174698	174808	111	hypermethylated	23.6245981	XR_001162799.1	5-kb region
contig_2864	24938	25257	320	hypermethylated	23.62561136	XM_012835892.1	5-kb region
contig_1556	134205	134319	115	hypermethylated	23.86253176	XM_012841461.1	5-kb region
scaffold_1341	126575	127234	660	hypermethylated	23.92597483	XM_012815378.1	5-kb region
scaffold_1341	126575	127234	660	hypermethylated	23.92597483	XM_012815380.1	5-kb region
scaffold_1341	126575	127234	660	hypermethylated	23.92597483	XM_012824136.1	5-kb region
scaffold_1341	126575	127234	660	hypermethylated	23.92597483	XM_012824870.1	5-kb region
contig_3807	144726	144836	111	hypermethylated	24.49120542	XM_012821070.1	5-kb region
contig_144	160287	160631	345	hypermethylated	24.55980407	XM_012838245.1	5-kb region
contig_3640	161012	161207	196	hypermethylated	25.34126791	XM_012841921.1	5-kb region
contig_1378	125013	125356	344	hypermethylated	25.37969877	XM_012839483.1	5-kb region
contig_1146	218521	218636	116	hypermethylated	25.54777201	XM_012836380.1	5-kb region
contig_1146	218521	218636	116	hypermethylated	25.54777201	XM_012836377.1	5-kb region
contig_2128	265923	266035	113	hypermethylated	25.62177405	XM_012825631.1	5-kb region
contig_372	339025	339176	152	hypermethylated	25.65880366	XM_012815383.1	5-kb region
contig_4242	86152	86477	326	hypermethylated	25.80677975	XM_012838039.1	5-kb region
contig_1084	114406	114608	203	hypermethylated	25.86985356	XR_001162878.1	5-kb region
contig_1124	55641	55784	144	hypermethylated	25.90153942	XM_012824213.1	5-kb region
contig_3308	192748	195275	2528	hypermethylated	26.03863125	XM_012816586.1	5-kb region
contig_3917	55707	56104	398	hypermethylated	26.25432191	XM_012827644.1	5-kb region
contig_3426	26814	27018	205	hypermethylated	26.6291369	XM_012814676.1	5-kb region
contig_1350	82020	82258	239	hypermethylated	26.71012115	XM_012828071.1	5-kb region
contig_1872	29576	31170	1595	hypermethylated	26.83370422	XM_012826285.1	5-kb region
contig_901	133752	133917	166	hypermethylated	26.99055707	XM_012824408.1	5-kb region
contig_2978	301632	301861	230	hypermethylated	27.1413813	XM_012836930.1	5-kb region
contig_4331	35730	35959	230	hypermethylated	27.27548478	XM_012836407.1	5-kb region
contig_4331	35730	35959	230	hypermethylated	27.27548478	XM_012836408.1	5-kb region
contig_4331	35730	35959	230	hypermethylated	27.27548478	XM_012836409.1	5-kb region
contig_4331	35730	35959	230	hypermethylated	27.27548478	XM_012836410.1	5-kb region
contig_4331	35730	35959	230	hypermethylated	27.27548478	XM_012836411.1	5-kb region
contig_4331	35730	35959	230	hypermethylated	27.27548478	XM_012836412.1	5-kb region
contig_3216	36342	36601	260	hypermethylated	27.29187866	XM_012825766.1	5-kb region
contig_3905	287516	287850	335	hypermethylated	27.58931717	XM_012834902.1	5-kb region
contig_1685	83785	84327	543	hypermethylated	27.62036642	XM_012821925.1	5-kb region
contig_1025	12265	12452	188	hypermethylated	27.64078953	XM_012837429.1	5-kb region
contig_40	29942	30101	160	hypermethylated	27.68585591	XM_012821750.1	5-kb region
contig_40	29942	30101	160	hypermethylated	27.68585591	XM_012821751.1	5-kb region
contig_40	29942	30101	160	hypermethylated	27.68585591	XM_012821752.1	5-kb region
contig_2395	6270	6438	169	hypermethylated	27.70140208	XR_001162277.1	5-kb region
contig_2395	6270	6438	169	hypermethylated	27.70140208	XM_012820934.1	5-kb region
contig_2395	6270	6438	169	hypermethylated	27.70140208	XM_012820935.1	5-kb region
contig_2696	139568	139990	423	hypermethylated	27.85923733	XM_012818899.1	5-kb region
contig_3483	173001	173165	165	hypermethylated	27.93689377	XM_012835203.1	within_gene
contig_949	119055	119797	743	hypermethylated	28.03642072	XM_012825072.1	5-kb region
contig_155	508156	508346	191	hypermethylated	28.29979614	XM_012840506.1	5-kb region
contig_3293	53839	53970	132	hypermethylated	28.55562041	XM_012818675.1	within_gene
contig_4299	9380	9497	118	hypermethylated	28.56143167	XM_012820304.1	5-kb region
contig_4299	9380	9497	118	hypermethylated	28.56143167	XM_012820306.1	5-kb region
contig_1480	177044	177289	246	hypermethylated	28.81498804	XM_012829632.1	5-kb region
contig_3585	72547	72971	425	hypermethylated	28.88617488	XM_012821477.1	5-kb region
contig_4133	32383	32659	277	hypermethylated	28.99205723	XM_012834473.1	5-kb region
contig_4133	32383	32659	277	hypermethylated	28.99205723	XM_012834474.1	5-kb region
contig_3022	54141	54321	181	hypermethylated	29.10739044	XM_012832140.1	5-kb region
contig_747	153237	153365	129	hypermethylated	29.41338903	XM_012829315.1	5-kb region
contig_747	153237	153365	129	hypermethylated	29.41338903	XM_012820827.1	5-kb region
contig_747	153237	153365	129	hypermethylated	29.41338903	XR_001162135.1	5-kb region
contig_916	115001	115103	103	hypermethylated	29.58444076	XM_012841980.1	5-kb region
contig_896	592844	593077	234	hypermethylated	29.74029663	XM_012831311.1	5-kb region
contig_5387	16580	16760	181	hypermethylated	29.78157584	XM_012839251.1	5-kb region
contig_5387	16580	16760	181	hypermethylated	29.78157584	XM_012818773.1	5-kb region
contig_5387	16580	16760	181	hypermethylated	29.78157584	XM_012819828.1	5-kb region
contig_5387	16580	16760	181	hypermethylated	29.78157584	XM_012819092.1	5-kb region
contig_5387	16580	16760	181	hypermethylated	29.78157584	XM_012822475.1	5-kb region
contig_5387	16580	16760	181	hypermethylated	29.78157584	XM_012823372.1	5-kb region
contig_1692	107677	107843	167	hypermethylated	29.79929526	XM_012815290.1	5-kb region
scaffold_1118	200397	200780	384	hypermethylated	29.84223703	XM_012819430.1	5-kb region
scaffold_1118	200397	200780	384	hypermethylated	29.84223703	XM_012819430.1	5-kb region
contig_549	106432	106566	135	hypermethylated	29.98644256	XM_012840600.1	5-kb region
contig_549	106432	106566	135	hypermethylated	29.98644256	XM_012840601.1	5-kb region
contig_788	579718	579907	190	hypermethylated	3.305982607	XM_012827332.1	5-kb region
contig_788	579718	579907	190	hypermethylated	3.305982607	XM_012820204.1	5-kb region
contig_342	7941	8123	183	hypermethylated	30.50533449	XM_012816482.1	5-kb region
scaffold_477	147989	148777	789	hypermethylated	30.56735654	XM_012821588.1	5-kb region
contig_1838	441139	441302	164	hypermethylated	31.03080631	XM_012815889.1	5-kb region
contig_535	133096	133275	180	hypermethylated	31.12964281	XM_012836516.1	5-kb region
contig_535	133096	133275	180	hypermethylated	31.12964281	XM_012836517.1	5-kb region
contig_535	133096	133275	180	hypermethylated	31.12964281	XM_012836364.1	5-kb region
contig_155	288642	289125	484	hypermethylated	31.2152867	XM_012828412.1	5-kb region
contig_315	38948	39071	124	hypermethylated	31.2557608	XM_012816075.1	5-kb region
contig_202	3721	3830	110	hypermethylated	31.39463479	XM_012831218.1	5-kb region
contig_2752	52653	52772	120	hypermethylated	31.43346111	XM_012840074.1	5-kb region
contig_2752	52653	52772	120	hypermethylated	31.43346111	XM_012840076.1	5-kb region
contig_2752	52653	52772	120	hypermethylated	31.43346111	XM_012840077.1	5-kb region
contig_2752	52653	52772	120	hypermethylated	31.43346111	XM_012840078.1	5-kb region
contig_358	316154	316376	223	hypermethylated	31.46696344	XM_012824967.1	5-kb region
contig_7152	254078	254214	137	hypermethylated	31.49118888	XM_012838916.1	5-kb region
contig_7152	254078	254214	137	hypermethylated	31.49118888	XM_012838924.1	5-kb region
contig_146	234967	235459	493	hypermethylated	31.50244907	XM_012820168.1	5-kb region
contig_2679	31019	31289	271	hypermethylated	31.77984468	XM_012822249.1	5-kb region
scaffold_312	367023	367158	136	hypermethylated	31.92535789	XM_012825556.1	5-kb region
contig_596	57902	58006	105	hypermethylated	32.13975446	XM_012841980.1	5-kb region
contig_2389	41684	41928	245	hypermethylated	32.27788047	XM_012831677.1	5-kb region
contig_322	45176	45299	124	hypermethylated	32.43256628	XM_012815814.1	5-kb region
contig_1736	33279	33493	215	hypermethylated	32.59202821	XM_012829619.1	5-kb region
contig_515	73224	73365	142	hypermethylated	32.60845512	XM_012827453.1	5-kb region
contig_515	73224	73365	142	hypermethylated	32.60845512	XM_012827491.1	5-kb region
contig_515	73224	73365	142	hypermethylated	32.60845512	XR_001162390.1	5-kb region
contig_2306	115547	115781	235	hypermethylated	32.65199163	XM_012833107.1	5-kb region
contig_2312	87176	87294	119	hypermethylated	32.84391814	XM_012837825.1	5-kb region
contig_263	962109	962523	415	hypermethylated	32.84472196	XM_012839898.1	5-kb region
contig_2989	23612	23780	169	hypermethylated	33.2650957	XM_012820007.1	5-kb region
contig_861	51736	51861	126	hypermethylated	33.33933404	XM_012839385.1	5-kb region
contig_861	51736	51861	126	hypermethylated	33.33933404	XM_012838059.1	5-kb region
contig_689	11804	12320	517	hypermethylated	33.71163959	XM_012838043.1	5-kb region
contig_1409	422685	422870	186	hypermethylated	33.78689601	XM_012839960.1	5-kb region
contig_1747	66369	66655	287	hypermethylated	33.82593908	XM_012817795.1	5-kb region
contig_944	215333	215517	185	hypermethylated	33.82706853	XM_012832269.1	5-kb region
contig_3962	122752	122932	181	hypermethylated	33.90838405	XM_012820086.1	5-kb region
contig_3962	122752	122932	181	hypermethylated	33.90838405	XM_012832519.1	5-kb region
contig_264	233473	233686	214	hypermethylated	34.01163034	XM_012815263.1	5-kb region
contig_369	41252	41400	149	hypermethylated	34.23135547	XM_012815202.1	5-kb region
contig_369	41252	41400	149	hypermethylated	34.23135547	XM_012815182.1	5-kb region
contig_3441	9860	10153	294	hypermethylated	34.36613535	XM_012836329.1	5-kb region
contig_5037	106507	106669	163	hypermethylated	34.54050297	XM_012814790.1	5-kb region
contig_4758	148553	149175	623	hypermethylated	34.67495221	XM_012823438.1	5-kb region
contig_988	346617	346771	155	hypermethylated	34.78066768	XM_012815189.1	5-kb region
contig_511	1193277	1193407	131	hypermethylated	34.99742387	XM_012825167.1	5-kb region
contig_105	736469	736640	172	hypermethylated	35.10214133	XM_012833678.1	5-kb region
contig_1361	85007	85193	187	hypermethylated	35.16687699	XM_012815153.1	5-kb region
contig_2954	148457	148639	183	hypermethylated	35.53195012	XM_012836791.1	5-kb region
contig_2954	148457	148639	183	hypermethylated	35.53195012	XR_001162741.1	5-kb region
contig_2919	15025	15829	805	hypermethylated	35.55695699	XM_012834027.1	5-kb region
contig_2919	15025	15829	805	hypermethylated	35.55695699	XM_012834028.1	5-kb region
contig_636	28060	28294	235	hypermethylated	36.10363417	XM_012819435.1	5-kb region
contig_636	28060	28294	235	hypermethylated	36.10363417	XM_012827392.1	5-kb region
contig_636	28060	28294	235	hypermethylated	36.10363417	XM_012841988.1	5-kb region
contig_636	28060	28294	235	hypermethylated	36.10363417	XM_012816176.1	5-kb region
contig_4231	209889	210574	686	hypermethylated	36.3911723	XM_012830722.1	5-kb region
contig_3136	15074	15342	269	hypermethylated	36.40599099	XM_012842227.1	5-kb region
contig_3136	15074	15342	269	hypermethylated	36.40599099	XM_012822481.1	5-kb region
contig_479	3785344	3785549	206	hypermethylated	36.76726531	XM_012822981.1	5-kb region
contig_798	159556	159686	131	hypermethylated	36.8019475	XM_012819911.1	5-kb region
contig_1460	8729	8893	165	hypermethylated	36.82410087	XM_012824505.1	5-kb region
contig_3251	41527	41661	135	hypermethylated	36.90412055	XM_012841718.1	5-kb region
contig_3251	41527	41661	135	hypermethylated	36.90412055	XM_012841717.1	5-kb region
contig_3251	41527	41661	135	hypermethylated	36.90412055	XM_012824750.1	5-kb region
contig_3251	41527	41661	135	hypermethylated	36.90412055	XM_012824752.1	5-kb region
contig_3934	407155	407486	332	hypermethylated	37.085182	XM_012832083.1	5-kb region
contig_135	344938	345079	142	hypermethylated	37.28055811	XM_012826444.1	5-kb region
contig_1361	38720	39284	565	hypermethylated	37.38290329	XM_012815151.1	5-kb region
contig_298	148113	153150	5038	hypermethylated	37.69098315	XM_012816407.1	5-kb region
contig_298	148113	153150	5038	hypermethylated	37.69098315	XM_012816408.1	5-kb region
contig_1027	398816	398928	113	hypermethylated	37.84691643	XM_012836110.1	5-kb region
contig_3851	471491	471597	107	hypermethylated	38.02340976	XM_012830319.1	5-kb region
contig_950	9213	9573	361	hypermethylated	38.06201423	XM_012841505.1	5-kb region
scaffold_3010	161190	161458	269	hypermethylated	38.0935597	XM_012834269.1	5-kb region
contig_252	220316	220590	275	hypermethylated	38.10136598	XM_012839366.1	5-kb region
contig_252	220316	220590	275	hypermethylated	38.10136598	XM_012832856.1	5-kb region
contig_487	88176	88301	126	hypermethylated	38.14195785	XM_012814251.1	5-kb region
contig_487	88176	88301	126	hypermethylated	38.14195785	XM_012833727.1	5-kb region
contig_118	385457	385608	152	hypermethylated	38.21562416	XM_012835779.1	5-kb region
contig_784	161	669	509	hypermethylated	38.44267396	XM_012833003.1	5-kb region
contig_3635	77041	77421	381	hypermethylated	38.63430046	XM_012841752.1	5-kb region
contig_2028	213382	213716	335	hypermethylated	38.70264765	XM_012836224.1	5-kb region
contig_2028	213382	213716	335	hypermethylated	38.70264765	XM_012836225.1	5-kb region
contig_405	35308	35418	111	hypermethylated	39.44968997	XM_012823235.1	5-kb region
contig_405	35308	35418	111	hypermethylated	39.44968997	XM_012839251.1	5-kb region
contig_405	35308	35418	111	hypermethylated	39.44968997	XM_012823621.1	5-kb region
contig_405	35308	35418	111	hypermethylated	39.44968997	XM_012823234.1	5-kb region
contig_3994	473369	473509	141	hypermethylated	39.65728884	XM_012821094.1	5-kb region
contig_261	248776	249141	366	hypermethylated	39.9274839	XM_012817475.1	5-kb region
contig_261	248776	249141	366	hypermethylated	39.9274839	XM_012817475.1	5-kb region
contig_3271	41637	41763	127	hypermethylated	4.305745437	XR_001161941.1	5-kb region
contig_3452	38927	39056	130	hypermethylated	4.430089397	XM_012841550.1	5-kb region
contig_2677	25177	25614	438	hypermethylated	4.622050132	XM_012824203.1	5-kb region
contig_414	43790	43950	161	hypermethylated	4.865451995	XM_012820227.1	5-kb region
contig_414	43790	43950	161	hypermethylated	4.865451995	XM_012822901.1	5-kb region
contig_4171	39642	39820	179	hypermethylated	40.11398454	XM_012835472.1	5-kb region
contig_1714	5731	5845	115	hypermethylated	40.43938647	XM_012823976.1	5-kb region
contig_1035	50618	52788	2171	hypermethylated	40.74728463	XM_012825261.1	5-kb region
contig_1091	20611	20832	222	hypermethylated	40.80159523	XM_012841851.1	5-kb region
contig_3932	62875	63402	528	hypermethylated	41.54589023	XM_012841367.1	5-kb region
contig_3932	62875	63402	528	hypermethylated	41.54589023	XM_012841391.1	5-kb region
contig_34	247844	247967	124	hypermethylated	41.76344288	XM_012840578.1	5-kb region
contig_34	247844	247967	124	hypermethylated	41.76344288	XM_012815947.1	5-kb region
contig_34	247844	247967	124	hypermethylated	41.76344288	XM_012839886.1	5-kb region
contig_3251	63718	64089	372	hypermethylated	42.26101264	XM_012841677.1	5-kb region
contig_3251	63718	64089	372	hypermethylated	42.26101264	XM_012835903.1	5-kb region
contig_419	15976	17028	1053	hypermethylated	42.36912854	XM_012828040.1	5-kb region
contig_960	414271	414409	139	hypermethylated	42.52903144	XM_012817854.1	5-kb region
contig_960	414271	414409	139	hypermethylated	42.52903144	XM_012830053.1	5-kb region
contig_617	575128	575479	352	hypermethylated	42.6390019	XM_012830342.1	5-kb region
contig_1665	163491	163917	427	hypermethylated	42.66404791	XM_012818621.1	5-kb region
contig_5540	19376	19594	219	hypermethylated	43.13621393	XM_012840736.1	within_gene
contig_5540	19376	19594	219	hypermethylated	43.13621393	XM_012814261.1	within_gene
contig_5540	19376	19594	219	hypermethylated	43.13621393	XM_012814265.1	within_gene
contig_813	510965	511725	761	hypermethylated	43.25035792	XM_012830296.1	5-kb region
contig_115	385816	386515	700	hypermethylated	43.71567846	XM_012829197.1	5-kb region
contig_115	385816	386515	700	hypermethylated	43.71567846	XM_012829198.1	5-kb region
contig_115	385816	386515	700	hypermethylated	43.71567846	XM_012829199.1	5-kb region
contig_3428	661570	661691	122	hypermethylated	43.97584238	XM_012833713.1	5-kb region
contig_3428	661570	661691	122	hypermethylated	43.97584238	XM_012833714.1	5-kb region
contig_100	32385	32555	171	hypermethylated	43.98571881	XM_012825142.1	5-kb region
contig_317	222937	223889	953	hypermethylated	44.77245043	XM_012842044.1	5-kb region
contig_317	222937	223889	953	hypermethylated	44.77245043	XM_012842061.1	5-kb region
contig_3577	85182	85366	185	hypermethylated	45.42205057	XM_012840874.1	5-kb region
contig_3577	85182	85366	185	hypermethylated	45.42205057	XM_012840881.1	5-kb region
contig_3577	85182	85366	185	hypermethylated	45.42205057	XM_012824373.1	5-kb region
contig_987	235722	236497	776	hypermethylated	45.6431188	XM_012825480.1	5-kb region
contig_822	459431	459678	248	hypermethylated	46.16607943	XM_012828502.1	5-kb region
contig_6626	151695	152528	834	hypermethylated	46.39443591	XM_012832134.1	5-kb region
contig_2562	15631	15779	149	hypermethylated	46.76929417	XM_012832133.1	5-kb region
contig_732	209635	209842	208	hypermethylated	47.8294832	XM_012819754.1	5-kb region
contig_732	209635	209842	208	hypermethylated	47.8294832	XM_012831920.1	5-kb region
contig_732	209635	209842	208	hypermethylated	47.8294832	XM_012819823.1	5-kb region
contig_931	62067	62222	156	hypermethylated	48.46731827	XM_012837334.1	5-kb region
contig_931	62067	62222	156	hypermethylated	48.46731827	XM_012834052.1	5-kb region
contig_3836	528057	528364	308	hypermethylated	48.79582124	XM_012827291.1	5-kb region
contig_337	73883	74311	429	hypermethylated	49.12472428	XM_012814378.1	5-kb region
contig_521	8817	9009	193	hypermethylated	49.53725793	XM_012815663.1	5-kb region
contig_521	8817	9009	193	hypermethylated	49.53725793	XR_001162525.1	5-kb region
contig_6400	60040	60542	503	hypermethylated	49.77360192	XM_012829722.1	5-kb region
contig_6400	60040	60542	503	hypermethylated	49.77360192	XM_012829926.1	5-kb region
contig_6400	60040	60542	503	hypermethylated	49.77360192	XM_012829933.1	5-kb region
contig_663	254002	254402	401	hypermethylated	49.80608911	XM_012838575.1	5-kb region
contig_919	277440	277665	226	hypermethylated	5.139326032	XM_012836179.1	5-kb region
contig_2996	6419	6545	127	hypermethylated	5.169575103	XM_012829666.1	within_gene
contig_2996	6419	6545	127	hypermethylated	5.169575103	XM_012824747.1	within_gene
contig_2996	6419	6545	127	hypermethylated	5.169575103	XM_012824745.1	within_gene
contig_2996	6419	6545	127	hypermethylated	5.169575103	XM_012824746.1	within_gene
contig_3823	27014	27267	254	hypermethylated	5.653401745	XM_012818743.1	5-kb region
contig_3865	45473	45627	155	hypermethylated	50.29963339	XM_012824595.1	5-kb region
contig_3865	45473	45627	155	hypermethylated	50.29963339	XM_012824570.1	5-kb region
contig_3865	45473	45627	155	hypermethylated	50.29963339	XM_012824570.1	5-kb region
contig_3865	45473	45627	155	hypermethylated	50.29963339	XM_012824570.1	5-kb region
contig_722	185846	186380	535	hypermethylated	50.60812584	XM_012837418.1	5-kb region
contig_722	185846	186380	535	hypermethylated	50.60812584	XM_012817831.1	5-kb region
contig_989	229657	230168	512	hypermethylated	50.80123504	XM_012815964.1	5-kb region
contig_989	229657	230168	512	hypermethylated	50.80123504	XM_012815965.1	5-kb region
contig_989	229657	230168	512	hypermethylated	50.80123504	XM_012815966.1	5-kb region
contig_989	229657	230168	512	hypermethylated	50.80123504	XM_012815967.1	5-kb region
contig_989	229657	230168	512	hypermethylated	50.80123504	XM_012815968.1	5-kb region
contig_989	229657	230168	512	hypermethylated	50.80123504	XM_012815970.1	5-kb region
contig_989	229657	230168	512	hypermethylated	50.80123504	XM_012815971.1	5-kb region
contig_2154	45135	45523	389	hypermethylated	50.81890366	XM_012828101.1	5-kb region
contig_612	18504	19047	544	hypermethylated	50.88979867	XM_012820830.1	5-kb region
contig_612	18504	19047	544	hypermethylated	50.88979867	XM_012820831.1	5-kb region
contig_612	18504	19047	544	hypermethylated	50.88979867	XM_012820832.1	5-kb region
contig_86	336217	336457	241	hypermethylated	50.8989154	XM_012829347.1	within_gene
contig_86	336217	336457	241	hypermethylated	50.8989154	XM_012820718.1	within_gene
contig_893	14096	14416	321	hypermethylated	51.38774023	XM_012824033.1	5-kb region
contig_883	19178	19929	752	hypermethylated	51.7465931	XM_012840187.1	5-kb region
contig_535	381593	381727	135	hypermethylated	52.34471578	XM_012840691.1	5-kb region
contig_306	115807	116053	247	hypermethylated	53.29479396	XM_012831961.1	5-kb region
contig_306	115807	116053	247	hypermethylated	53.29479396	XM_012841429.1	5-kb region
contig_306	115807	116053	247	hypermethylated	53.29479396	XM_012841430.1	5-kb region
contig_306	115807	116053	247	hypermethylated	53.29479396	XM_012831959.1	5-kb region
contig_306	115807	116053	247	hypermethylated	53.29479396	XM_012824753.1	5-kb region
contig_306	115807	116053	247	hypermethylated	53.29479396	XM_012824754.1	5-kb region
contig_306	115807	116053	247	hypermethylated	53.29479396	XM_012826928.1	5-kb region
contig_681	89379	89717	339	hypermethylated	54.44288198	XM_012817324.1	5-kb region
contig_681	89379	89717	339	hypermethylated	54.44288198	XM_012817332.1	5-kb region
contig_1983	21535	21818	284	hypermethylated	54.6077717	XM_012828193.1	5-kb region
contig_1976	55949	56464	516	hypermethylated	56.70103335	XM_012825091.1	5-kb region
contig_3477	25982	26285	304	hypermethylated	56.93180975	XM_012830574.1	5-kb region
contig_3477	25982	26285	304	hypermethylated	56.93180975	XM_012830574.1	5-kb region
contig_3477	25982	26285	304	hypermethylated	56.93180975	XM_012820301.1	5-kb region
contig_3477	25982	26285	304	hypermethylated	56.93180975	XM_012830574.1	5-kb region
contig_3477	25982	26285	304	hypermethylated	56.93180975	XM_012830612.1	5-kb region
contig_2922	34784	34980	197	hypermethylated	57.44094238	XM_012819568.1	5-kb region
contig_4046	418243	418498	256	hypermethylated	57.55251206	XM_012838743.1	5-kb region
contig_1083	14576	14993	418	hypermethylated	57.75977069	XM_012823908.1	5-kb region
contig_1083	14576	14993	418	hypermethylated	57.75977069	XM_012823910.1	5-kb region
contig_1083	14576	14993	418	hypermethylated	57.75977069	XM_012823911.1	5-kb region
contig_93	121435	121569	135	hypermethylated	59.17864314	XM_012838198.1	5-kb region
contig_1646	49453	49573	121	hypermethylated	6.640566975	XM_012816503.1	5-kb region
contig_363	2979	3101	123	hypermethylated	6.657372011	XM_012820518.1	5-kb region
contig_2116	19072	19187	116	hypermethylated	6.842818815	XM_012838312.1	5-kb region
contig_2116	19072	19187	116	hypermethylated	6.842818815	XM_012816632.1	5-kb region
contig_2116	19072	19187	116	hypermethylated	6.842818815	XM_012816633.1	5-kb region
contig_564	336054	337455	1402	hypermethylated	64.39910564	XM_012830094.1	5-kb region
contig_462	37642	37860	219	hypermethylated	7.427344218	XM_012814576.1	5-kb region
contig_1472	138707	139035	329	hypermethylated	7.467936553	XM_012821631.1	5-kb region
contig_1472	138707	139035	329	hypermethylated	7.467936553	XM_012821630.1	5-kb region
contig_1662	110285	110527	243	hypermethylated	70.57351923	XM_012823759.1	within_gene
contig_1193	72651	72984	334	hypermethylated	75.01770837	XM_012832847.1	5-kb region
contig_1193	72651	72984	334	hypermethylated	75.01770837	XM_012839355.1	5-kb region
contig_1193	72651	72984	334	hypermethylated	75.01770837	XM_012832856.1	5-kb region
contig_432	19425	20604	1180	hypermethylated	76.24679269	XM_012821102.1	5-kb region
contig_432	19425	20604	1180	hypermethylated	76.24679269	XM_012833479.1	5-kb region
contig_432	19425	20604	1180	hypermethylated	76.24679269	XM_012818309.1	5-kb region
contig_259	62704	63015	312	hypermethylated	77.85010693	XM_012816640.1	5-kb region
contig_259	62704	63015	312	hypermethylated	77.85010693	XM_012816648.1	5-kb region
contig_259	62704	63015	312	hypermethylated	77.85010693	XM_012816655.1	5-kb region
contig_1802	122419	123161	743	hypermethylated	79.52197926	XM_012821931.1	5-kb region
contig_1802	122419	123161	743	hypermethylated	79.52197926	XM_012821931.1	5-kb region
contig_3172	56577	57216	640	hypermethylated	79.83720095	XM_012827418.1	5-kb region
contig_2346	9702	9810	109	hypermethylated	8.008408031	XM_012840467.1	5-kb region
contig_1455	43411	43556	146	hypermethylated	8.422736065	XM_012814222.1	5-kb region
contig_1455	43411	43556	146	hypermethylated	8.422736065	XM_012831939.1	5-kb region
contig_1455	43411	43556	146	hypermethylated	8.422736065	XM_012842499.1	5-kb region
contig_1455	43411	43556	146	hypermethylated	8.422736065	XM_012842500.1	5-kb region
contig_1455	43411	43556	146	hypermethylated	8.422736065	XM_012842501.1	5-kb region
contig_1455	43411	43556	146	hypermethylated	8.422736065	XM_012842502.1	5-kb region
contig_1455	43411	43556	146	hypermethylated	8.422736065	XM_012842503.1	5-kb region
contig_1455	43411	43556	146	hypermethylated	8.422736065	XM_012842504.1	5-kb region
contig_1455	43411	43556	146	hypermethylated	8.422736065	XM_012842505.1	5-kb region
contig_3327	23428	23978	551	hypermethylated	83.78182843	XM_012818907.1	5-kb region
scaffold_5232	53848	54067	220	hypermethylated	89.60419494	XM_012825256.1	within_gene
contig_2070	87402	87953	552	hypermethylated	9.184789692	XM_012835939.1	5-kb region
contig_78	27662	27796	135	hypermethylated	9.439203195	XM_012815039.1	5-kb region
contig_78	27662	27796	135	hypermethylated	9.439203195	XM_012815040.1	5-kb region
contig_78	27662	27796	135	hypermethylated	9.439203195	XM_012815035.1	5-kb region
contig_78	27662	27796	135	hypermethylated	9.439203195	XM_012815091.1	5-kb region
contig_78	27662	27796	135	hypermethylated	9.439203195	XM_012815034.1	5-kb region
contig_1917	189888	190014	127	hypermethylated	9.535197594	XM_012826770.1	5-kb region
contig_1917	189888	190014	127	hypermethylated	9.535197594	XM_012826769.1	5-kb region
contig_629	40216	40322	107	hypermethylated	9.590689599	XM_012816674.1	5-kb region
contig_3422	163258	163385	128	hypermethylated	9.609348349	XM_012818824.1	5-kb region
contig_3422	163258	163385	128	hypermethylated	9.609348349	XM_012814794.1	5-kb region
contig_3422	163258	163385	128	hypermethylated	9.609348349	XM_012814794.1	5-kb region
contig_3422	163258	163385	128	hypermethylated	9.609348349	XM_012818824.1	5-kb region
