## Supplementary_material for "Genome-wide DNA methylation predicts environmentally-driven life history variation in a marine fish": Supplementary_material_S7.txt

Transcript_name	GO
XM_012831717.1	GO:0016021; GO:0030246; GO:0046872; GO:0038023; GO:0006955; GO:0045087; GO:0050715
XM_012828107.1	None
XM_012828108.1	None
XM_012828109.1	None
XM_012828110.1	None
XM_012822573.1	GO:0016342; GO:0009986; GO:0005913; GO:0016021; GO:0005886; GO:0045296; GO:0005509; GO:0008092; GO:0042803; GO:0034332; GO:0007420; GO:0016339; GO:0000902; GO:0098609; GO:0044331; GO:0007043; GO:0007156
XM_012836902.1	None
XM_012835203.1	GO:0030424; GO:0005829; GO:0030425; GO:0031901; GO:0005783; GO:0070062; GO:0005576; GO:0032433; GO:0098978; GO:0005887; GO:0045121; GO:0043005; GO:0005886; GO:0043235; GO:0005524; GO:0008046; GO:0004713; GO:0044877; GO:0004714; GO:0005005; GO:0001525; GO:0007411; GO:0048593; GO:0060326; GO:0031589; GO:0021952; GO:0060996; GO:0060997; GO:0050965; GO:0048013; GO:0030010; GO:0001771; GO:0050804; GO:…
XM_012818675.1	GO:0031225; GO:0016342; GO:0005901; GO:0009986; GO:0005913; GO:0005737; GO:0009897; GO:0005615; GO:0043005; GO:0005886; GO:0099512; GO:0055100; GO:0045296; GO:0005509; GO:0008092; GO:0030169; GO:0042803; GO:0034332; GO:0016339; GO:0000902; GO:0098609; GO:0044331; GO:0007043; GO:0043542; GO:0007156; GO:0043616; GO:0030032; GO:0051668; GO:0055096; GO:0007162; GO:0008285; GO:0050850; GO:0030335; GO:…
XM_012840736.1	GO:0005737; GO:0030660; GO:0016020; GO:0005886; GO:0004430; GO:0005524; GO:0046854; GO:0048015
XM_012814261.1	GO:0005737; GO:0030660; GO:0016020; GO:0005886; GO:0019034; GO:0004430; GO:0005524; GO:0016301; GO:0044803; GO:0046854; GO:0048015; GO:0016310; GO:0046786; GO:0039694
XM_012814265.1	GO:0005788; GO:0070062; GO:0005576; GO:0005615; GO:0004866; GO:0008201; GO:0004867; GO:0007596; GO:0044267; GO:0006935; GO:0010951; GO:0043687
XM_012829666.1	None
XM_012824747.1	GO:0005829; GO:0030425; GO:0070062; GO:0005615; GO:0043025; GO:0005634; GO:0005524; GO:0004111; GO:0031625; GO:0030644; GO:0021549; GO:0006600; GO:0021762
XM_012824745.1	GO:0005829; GO:0030425; GO:0070062; GO:0005615; GO:0043025; GO:0005634; GO:0005524; GO:0004111; GO:0031625; GO:0030644; GO:0021549; GO:0006600; GO:0021762
XM_012824746.1	GO:0005829; GO:0030425; GO:0070062; GO:0005615; GO:0043025; GO:0005634; GO:0005524; GO:0004111; GO:0031625; GO:0030644; GO:0021549; GO:0006600; GO:0021762
XM_012829347.1	GO:0070062; GO:0005887; GO:0005886; GO:0002116; GO:0017154; GO:0038023; GO:0060666; GO:0007275; GO:0007162; GO:1990138; GO:0050772; GO:0030334; GO:0008360; GO:0043087; GO:0014910; GO:1902287
XM_012820718.1	GO:0070062; GO:0005887; GO:0005886; GO:0002116; GO:0017154; GO:0038023; GO:0060666; GO:0007275; GO:0007162; GO:1990138; GO:0050772; GO:0030334; GO:0008360; GO:0043087; GO:0014910; GO:1902287
XM_012823759.1	GO:0016021; GO:0046872; GO:0007155; GO:0002040
XM_012825256.1	GO:0030136; GO:0005829; GO:0043231; GO:0016607; GO:1901981; GO:0017137; GO:0017112; GO:0032456; GO:0006897; GO:0043547; GO:0015031; GO:0050776; GO:0050852; GO:0035745
